# Genomic Patterns of Parallel Divergence Across Demographically Heterogeneous Stickleback Populations in Eastern Canada

**DOI:** 10.1101/2025.04.18.649616

**Authors:** Alan García-Elfring, Antoine Paccard, Rowan D. H. Barrett

## Abstract

The threespine stickleback (*Gasterosteus aculeatus*) is a key model in evolutionary genetics, particularly for studies of parallel evolution, yet most genomic insights derive from populations on the west coast of North America and in Europe. Here, we use restriction site-associated DNA sequencing (RAD-seq) of pooled samples to examine genomic differentiation between marine and freshwater stickleback populations from Atlantic Canada. Our analyses reveal substantial heterogeneity in the extent and genomic distribution of marine–freshwater differentiation, with some freshwater populations showing strong divergence consistent with long-term isolation and drift, and others exhibiting patterns consistent with ongoing gene flow and admixture. Despite this demographic variation, we identify genomic regions that are repeatedly differentiated between marine and freshwater habitats, including loci near dopamine receptor genes (*Drd4a* and *Drd2l*). Gene ontology analyses of candidate regions show enrichment for functions related to nervous system development and dopamine receptor activity. Together, these results indicate that freshwater-associated genomic differentiation in Atlantic Canadian stickleback occurs across contrasting demographic contexts and suggest a potential role for neurological and behavioural pathways in adaptation to freshwater environments.

**Significance statement:** Threespine stickleback are a model system for studying parallel evolution, yet most genomic research has focused on Pacific and European populations. By examining previously understudied Atlantic Canadian populations, we identify genomic patterns consistent with parallel divergence across markedly heterogeneous demographic contexts, including populations shaped by strong drift as well as gene flow. We detect differentiation near dopamine receptor genes, pointing to a potential role for behavioural and hormonal pathways. Together, these results highlight the role of demographic context in shaping patterns of genomic differentiation associated with freshwater colonization.
