## Supplementary Tables for "Genomic Patterns of Parallel Divergence Across Demographically Heterogeneous Stickleback Populations in Eastern Canada"

### Sheet: Table_S1
Table S1. Locality information and barcodes for demultiplexing raw data.
	Location	Habitat	Latitude	Longitude	Barcode
Antogonish Landing	Nova Scotia	Marine	45°37’51.33’’	61°57’38.82’’	CTGCG
Porper Pond	Nova Scotia	Marine	45°26’24.95’’	61°19’14.12’’	AACCA
Pomquet Lake	Nova Scotia	Fresh water	45°37’26.53’’	61°50’21.75’’	TCACG
Lake Ainslie	Nova Scotia	Fresh water	46°10’50.20’’	61°16’17.23’’	GTCCG
Glennville River	Nova Scotia	Fresh water	46°09’27.58’’	61°16’30.46’’	GCCGT
Blue Pond	Newfoundland	Fresh water	48°46’57.48’’	58°04’56.74’’	GCATG
Pinchgut Lake	Newfoundland	Fresh water	48°48’26.32’’	58°00’45.47’’	CGAAT
Cook’s Brook	Newfoundland	Marine	48°58’17.71’’	58°04’00.62’’	GGTTG
Humber Arm	Newfoundland	Marine	49°00’41.19’’	58°08’04.15’’	ACTGG

### Sheet: Table_S2
Table S2. Population genetic parameters: nucleotide diversity, Watterson’s Theta, and Tajima’s D.
Population	Habitat	Pi	Theta	Tajima’s D	Region	Interpretation
Antigonish Landing	M	0.32903	0.281173	0.23985	NS	Coastal population; high genetic diversity
Black River	FW	0.288733	0.258976	0.183144	NS	River system; moderate genetic diversity
Blue Pond	FW	0.218481	0.232526	-0.0158584	NL	Small isolated lake; lowest Pi and D values; low genetic diversity and negative D is consistent with drift-dominated dynamics in small isolated population
Cooks Brook	M	0.312691	0.267131	0.251478	NL	Coastal population; high genetic diversity
Humber Arm	M	0.329236	0.274316	0.28932	NL	Coastal population; high genetic diversity
Lake Ainslie	FW	0.275358	0.259852	0.113498	NS	Coastal population; high genetic diversity
Pinchgut Lake	FW	0.328063	0.270918	0.308294	NL	Freshwater population; high genetic diversity; elevated D relative to most FW populations
Pomquet Lake	FW	0.332711	0.262416	0.419438	NS	Freshwater population; highest genetic diversity; highest D value; elevated D relative to other freshwater populations; possible admixture, multiple source populations, or strong population substructure
Porper Pond	M	0.329382	0.265634	0.366829	NS	Coastal population; high genetic diversity

### Sheet: Table_S3
Table S3. Median pair-wise FST estimates
	Antigonish Landing	Porper Pond	Pomquet Lake	Lake Ainslie	Black River	Humber Arm	Cooks Brook	Pinchgut Lake	Blue Pond
Antigonish Landing	0	0.025582	0.0240251	0.0531879	0.0481409	0.0244189	0.0312978	0.023474	0.0751913
Porper Pond	0.025582	0	0.0158127	0.0478848	0.0416893	0.0231492	0.0250549	0.0199443	0.0726598
Pomquet Lake	0.0240251	0.0158127	0	0.0485785	0.0401206	0.0211786	0.0220146	0.0118179	0.0724504
Lake Ainslie	0.0531879	0.0478848	0.0485785	0	0.0211054	0.0515138	0.053934	0.0494475	0.0824191
Black River	0.0481409	0.0416893	0.0401206	0.0211054	0	0.0481894	0.046671	0.0432517	0.0782127
Humber Arm	0.0244189	0.0231492	0.0211786	0.0515138	0.0481894	0	0.0244725	0.0217893	0.0732717
Cooks Brook	0.0312978	0.0250549	0.0220146	0.053934	0.046671	0.0244725	0	0.0253378	0.0705709
Pinchgut Lake	0.023474	0.0199443	0.0118179	0.0494475	0.0432517	0.0217893	0.0253378	0	0.0713627
Blue Pond	0.0751913	0.0726598	0.0724504	0.0824191	0.0782127	0.0732717	0.0705709	0.0713627	0

### Sheet: Table_S4
Table S4. FST outliers with genes within 5 kb of outliers
Chromosome	Position	Gene
groupI	1331845	ywhae1
groupI	6719755	gria4a
groupI	8648106	sik2b
groupI	12340803	ca4b
groupI	20277749	kcnh7
groupI	20277807	kcnh7
groupI	24627952	ARHGAP6
groupII	853492	lto1
groupII	2443237	slc7a6
groupII	2443443	slc7a6
groupII	3259808	sh3gl3a
groupII	3259808	cx36.7
groupII	5579787	phkb
groupII	8309975	cmtm3
groupII	8309975	galns
groupII	13471989	tspan15
groupII	18677147	skor1a
groupII	19748833	mpped2a
groupII	22161363	iqgap1
groupIII	6006502	dusp12
groupIII	6006502	prg4a
groupIII	10756260	st6galnac5a
groupIII	10756267	st6galnac5a
groupIII	12726940	cacnb2b
groupIV	2468647	rapgef2
groupIV	4426498	fat2
groupIV	6432893	mid1ip1l
groupIV	6432893	tspan7
groupIV	6432927	mid1ip1l
groupIV	6432927	tspan7
groupIV	7540301	si:ch211-221f10.2
groupIV	20570132	tbc1d22a
groupIV	22794835	LARGE1
groupIV	29711546	iqsec3a
groupIX	12921104	CACNG4
groupIX	14146937	si:dkey-16m19.1
groupIX	18039513	zgc:153247
groupIX	20190341	soul4
groupV	4335166	wnt3
groupV	9616054	taok2b
groupV	9616054	cabp5a
groupV	9616055	taok2b
groupV	9616055	cabp5a
groupV	9616056	taok2b
groupV	9616056	cabp5a
groupV	9616057	taok2b
groupV	9616057	cabp5a
groupV	9616059	taok2b
groupV	9616059	cabp5a
groupV	9616061	taok2b
groupV	9616061	cabp5a
groupV	10017653	mybpc2b
groupV	11332724	pms2
groupV	11332724	eif2ak1
groupVI	1462374	STK32C
groupVI	2440049	nanp
groupVI	2440049	polr1b
groupVI	3315969	cdh23
groupVI	3327118	cdh23
groupVI	7831714	lrrc1
groupVI	9493911	lgi1a
groupVII	14195649	cltca
groupVII	17121794	ar
groupVII	23887141	stk10
groupVII	23887142	stk10
groupVII	23887143	stk10
groupVII	24477131	ncam1a
groupVIII	2093733	tprg1
groupVIII	3336195	adcy1a
groupVIII	3648884	GMDS
groupVIII	6320700	ATP11B
groupVIII	6320701	ATP11B
groupVIII	12982440	dmap1
groupVIII	12982440	hnrnpm
groupVIII	12982505	dmap1
groupVIII	12982505	hnrnpm
groupVIII	12982510	dmap1
groupVIII	12982510	hnrnpm
groupVIII	12982637	dmap1
groupVIII	12982637	hnrnpm
groupVIII	12982683	dmap1
groupVIII	12982683	hnrnpm
groupVIII	15926670	ssbp4
groupVIII	15926670	fkbp8
groupX	1235804	gsk3aa
groupX	2109575	AGO3
groupX	3427268	ext1b
groupX	8541803	gabbr2
groupX	8545943	gabbr2
groupX	13170833	ST3GAL1
groupX	13170834	ST3GAL1
groupX	15439245	zgc:100906
groupX	15439245	si:dkey-27c15.3
groupXI	8531205	cdc42ep4a
groupXI	14593614	si:ch211-278a6.1
groupXI	15205337	pctp
groupXI	15205342	pctp
groupXII	2799938	cpne9
groupXII	7058307	wdr6
groupXII	7889552	ybx1
groupXII	7889552	arhgef16
groupXII	10562652	SCN8A
groupXII	10562653	SCN8A
groupXII	13484687	hsd17b10
groupXII	16890050	foxp3b
groupXIII	843366	olfml2a
groupXIII	5852755	ipo11
groupXIII	7315597	ntrk2a
groupXIII	9927130	si:ch211-130m23.3
groupXIII	12341448	zgc:77112
groupXIII	12341448	gins4
groupXIII	12341590	zgc:77112
groupXIII	12341590	gins4
groupXIII	12341662	zgc:77112
groupXIII	12341662	gins4
groupXIII	15556908	arvcfb
groupXIII	15556943	arvcfb
groupXIII	16916924	aacs
groupXIV	2512633	lamc3
groupXIV	2712891	usp20
groupXIV	6693066	lrrc75bb
groupXIV	9276197	snx18b
groupXIX	290484	ntrk3a
groupXIX	4346553	syt12
groupXIX	10096107	drd4a
groupXIX	10096107	deaf1
groupXIX	10096160	drd4a
groupXIX	10096160	deaf1
groupXIX	10096162	drd4a
groupXIX	10096162	deaf1
groupXIX	10302716	met
groupXIX	10317294	met
groupXIX	10798959	nts
groupXIX	12527947	OTUD7A
groupXV	2560	hikeshi
groupXV	2660373	dnajc17
groupXV	2660373	INF2
groupXV	5969349	ivd
groupXV	5969349	itpka
groupXV	8157598	slitrk3b
groupXV	8438378	hs6st1b
groupXV	12580687	lrfn5a
groupXVI	6583300	IMPG2
groupXVI	7672101	sytl5
groupXVI	7892340	col4a1
groupXVI	14668657	lrp1bb
groupXVI	17339020	dgkg
groupXVI	17339022	dgkg
groupXVII	829298	dnase1l4.1
groupXVII	1698078	cept1b
groupXVII	1698078	dram2b
groupXVII	1698078	zgc:162255
groupXVII	3377127	tulp1b
groupXVII	5074480	ppp1r16b
groupXVII	5074521	ppp1r16b
groupXVII	5074704	ppp1r16b
groupXVII	9157856	slc25a26
groupXVII	12472238	nfasca
groupXVIII	728783	cd2ap
groupXVIII	728872	cd2ap
groupXVIII	729091	cd2ap
groupXVIII	2308262	nrxn3b
groupXVIII	2308263	nrxn3b
groupXVIII	7122964	LAMA2
groupXVIII	10864543	mtmr9
groupXVIII	13214109	clvs2
groupXVIII	13263902	gtf3c2
groupXVIII	13263902	slc30a2
groupXVIII	13472763	si:ch1073-155h21.1
groupXVIII	13472763	zgc:112001
groupXVIII	13490437	lrfn2b
groupXX	7443937	cdkal1
groupXX	14009648	drd2l
groupXX	16943035	cnr2
groupXX	16943035	akirin1
groupXX	18784958	cyb5r4
groupXXI	3025247	POMP
groupXXI	6728474	KCNB2
groupXXI	7924735	zbtb47b
groupXXI	10057609	si:ch1073-406l10.2

### Sheet: Table_S5
Table S5. FST outliers mapping to genes.
Chromosome	Position	Gene
groupI	12340803	ca4b
groupI	20277749	kcnh7
groupI	20277807	kcnh7
groupI	24627952	ARHGAP6
groupII	8309975	cmtm3
groupII	19748833	mpped2a
groupII	22161363	iqgap1
groupIII	6006502	prg4a
groupIII	10756260	st6galnac5a
groupIII	10756267	st6galnac5a
groupIV	2468647	rapgef2
groupIV	4426498	fat2
groupIV	7540301	si:ch211-221f10.2
groupIV	20570132	tbc1d22a
groupIV	22794835	LARGE1
groupIV	29711546	iqsec3a
groupIX	12921104	CACNG4
groupIX	14146937	si:dkey-16m19.1
groupIX	18039513	zgc:153247
groupIX	20190341	soul4
groupV	4335166	wnt3
groupV	11332724	eif2ak1
groupVI	1462374	STK32C
groupVI	3315969	cdh23
groupVI	3327118	cdh23
groupVI	7831714	lrrc1
groupVII	14195649	cltca
groupVII	17121794	ar
groupVII	23887141	stk10
groupVII	23887142	stk10
groupVII	23887143	stk10
groupVII	24477131	ncam1a
groupVIII	3648884	GMDS
groupVIII	6320700	ATP11B
groupVIII	6320701	ATP11B
groupX	1235804	gsk3aa
groupX	2109575	AGO3
groupX	3427268	ext1b
groupX	8541803	gabbr2
groupX	8545943	gabbr2
groupX	13170833	ST3GAL1
groupX	13170834	ST3GAL1
groupXII	2799938	cpne9
groupXII	7889552	arhgef16
groupXIII	843366	olfml2a
groupXIII	5852755	ipo11
groupXIII	7315597	ntrk2a
groupXIII	9927130	si:ch211-130m23.3
groupXIV	2512633	lamc3
groupXIV	2712891	usp20
groupXIV	6693066	lrrc75bb
groupXIX	290484	ntrk3a
groupXIX	4346553	syt12
groupXIX	10096107	deaf1
groupXIX	10096160	deaf1
groupXIX	10096162	deaf1
groupXIX	10302716	met
groupXIX	10317294	met
groupXIX	12527947	OTUD7A
groupXV	5969349	ivd
groupXV	8438378	hs6st1b
groupXV	12580687	lrfn5a
groupXVI	6583300	IMPG2
groupXVI	7672101	sytl5
groupXVI	7892340	col4a1
groupXVI	14668657	lrp1bb
groupXVI	17339020	dgkg
groupXVI	17339022	dgkg
groupXVII	1698078	dram2b
groupXVII	3377127	tulp1b
groupXVII	9157856	slc25a26
groupXVII	12472238	nfasca
groupXVIII	2308262	nrxn3b
groupXVIII	2308263	nrxn3b
groupXVIII	7122964	LAMA2
groupXVIII	10864543	mtmr9
groupXVIII	13214109	clvs2
groupXX	7443937	cdkal1
groupXXI	3025247	POMP
groupXXI	6728474	KCNB2
groupXXI	7924735	zbtb47b

### Sheet: Table_S6
Table S6. SNPs located within 5 kb of genes with significant Fisher’s Exact Test results (FDR < 0.1) in marine-freshwater comparisons.
Chromosome	Position	Gene less than 5 kb away
groupIV	15604543	rps6kal
groupIV	28486932	wnt5b
groupV	10399366	MPRIP
groupVII	9261234	fxr2
groupVII	19808074	ubl3a
groupVIII	9791817	b3gnt3.4
groupVIII	12982440	dmap1
groupVIII	12982440	hnrnpm
groupVIII	13841445	eps15
groupVIII	17047105	NCAN
groupXIII	9778520	pip5k1bb
groupXIII	19956078	derl3
groupXIII	19956078	SMARCB1
groupXIV	7119892	slc5a1
groupXIX	7674332	nptna
groupXVIII	912045	adgrf3b
groupXVIII	912045	mep1a.2
groupXX	14009648	drd2l

### Sheet: Table_S7
Table S7. Enrichment of biological process of genes within 5 kb of FST outliers. Best matching species.
Enrichment FDR	Genes in list	Total genes	Functional Category	Genes
0.0453357	2	9	Adenylate cyclase-inhibiting dopamine receptor signaling pathway	DRD4A DRD2L
0.0453357	17	1647	Nervous system development	WNT3 NTRK2A SKOR1A MET SLITRK3B NTRK3A LGI1A CDH23 SI:CH211-278A6.1 NFASCA LAMA2 GMDS USP20 DRD4A NCAM1A LAMC3 TAOK2B
0.0453357	13	1084	Neurogenesis	WNT3 NTRK2A SKOR1A MET SLITRK3B NTRK3A CDH23 SI:CH211-278A6.1 NFASCA LAMA2 DRD4A NCAM1A LAMC3
0.0453357	12	927	Neuron differentiation	WNT3 NTRK2A SKOR1A MET SLITRK3B NTRK3A CDH23 SI:CH211-278A6.1 NFASCA DRD4A NCAM1A LAMC3
0.0453357	2	9	Response to nerve growth factor	NTRK2A NTRK3A
0.0453357	2	9	Cellular response to nerve growth factor stimulus	NTRK2A NTRK3A

### Sheet: Table_S8
Table S8. Enrichment of molecular function of genes within 5 kb with FST outliers. Best matching species.
Enrichment FDR	Genes in list	Total genes	Functional Category	Genes
0.0185195	2	9	Neurotrophin binding	NTRK2A NTRK3A
0.0185195	2	8	Dopamine neurotransmitter receptor activity, coupled via Gi/Go	DRD4A DRD2L
0.0185195	2	5	Neurotrophin receptor activity	NTRK2A NTRK3A
0.0185195	7	314	Phospholipid binding	PCTP TULP1B CPNE9 SYT12 SNX18B CLVS2 SYTL5
0.0425195	2	15	Dopamine neurotransmitter receptor activity	DRD4A DRD2L

### Sheet: Table_S9
Table S9. Primers for two loci putatively under parallel selection in fresh water.
Chromosome	Position	Forward (left)	Reverse (right)	‘marine’ allele	‘freshwater’ allele
VI	16449327	CTGTCTGTCGCCGTGGTTA	CAGCAGCACAGATGTTTGAG	C	T
XX	14009648	TTTGTTTAGAAGGGCAGGCG	GAGTGCTCGAAATACCTGCC	C	T
